# Genomic occupancy of the bromodomain protein Bdf3 is dynamic during differentiation of African trypanosomes from bloodstream to procyclic forms

**DOI:** 10.1101/2022.01.11.475927

**Authors:** Ethan Ashby, Lucinda Paddock, Hannah L. Betts, Geneva Miller, Anya Porter, Lindsey M. Rollosson, Carrie Saada, Eric Tang, Serenity J. Wade, Johanna Hardin, Danae Schulz

**Affiliations:** Department of Biology, Harvey Mudd College, 301 Platt Boulevard, Claremont, CA 91711; Department of Mathematics, Pomona College, 333 N College Way, Claremont, CA 91711

## Abstract

*Trypanosoma brucei*, the causative agent of Human and Animal African trypanosomiasis, cycles between a mammalian host and a tsetse fly vector. The parasite undergoes huge changes in morphology and metabolism as it adapts to each host environment. These changes are reflected in the differing transcriptomes of parasites living in each host. While changes in the transcriptome have been well catalogued for parasites differentiating from the mammalian bloodstream to the insect stage, it remains unclear whether chromatin interacting proteins mediate transcriptomic changes during life cycle adaptation. We and others have shown that chromatin interacting bromodomain proteins localize to transcription start sites in bloodstream parasites, but whether the localization of bromodomain proteins changes as parasites differentiate from bloodstream to insect stage parasites remains unknown. To address this question, we performed Cleavage Under Target and Release Using Nuclease (CUT&RUN) timecourse experiments using a tagged version of Bromodomain Protein 3 (Bdf3) in parasites differentiating from bloodstream to insect stage forms. We found that Bdf3 occupancy at most loci increased at 3 hours following onset of differentiation and decreased thereafter. A number of sites with increased bromodomain protein occupancy lie proximal to genes known to have altered transcript levels during differentiation, such as procyclins, procyclin associated genes, and invariant surface glycoproteins. While most Bdf3 occupied sites are observed throughout differentiation, a very small number appear *de novo* as differentiation progresses. Notably, one such site lies proximal to the procyclin gene locus, which contains genes essential for remodeling surface proteins following transition to the insect stage. Overall, these studies indicate that occupancy of chromatin interacting proteins is dynamic during life cycle stage transitions, and provides the groundwork for future studies aimed at uncovering whether changes in bromodomain protein occupancy affect transcript levels of neighboring genes. Additionally, the optimization of CUT&RUN for use in *Trypanosoma brucei* may prove helpful for other researchers as an alternative to Chromatin Immunoprecipitation (ChIP).
