## Supplemental Table 2 for "Genomic occupancy of the bromodomain protein Bdf3 is dynamic during differentiation of African trypanosomes from bloodstream to procyclic forms"

### Sheet: peaks_appeared_two_consec_not_0
name	chromosome	start	stop	times not present		Notes 0 not convincing, 1 maybe, 2 convincing
consensus_peak_120	Tb927_02_v5.1	206635	207764	('merge_long_00hr.bed',)		0
consensus_peak_146	Tb927_02_v5.1	993043	993733	('merge_long_00hr.bed', 'merge_long_01hr.bed')		0
consensus_peak_183	Tb927_04_v5.1	325955	326361	('merge_long_00hr.bed',)		1	ESAG locus
consensus_peak_207	Tb927_05_v5.1	84038	84623	('merge_long_00hr.bed',)		0
consensus_peak_217	Tb927_05_v5.1	139386	139660	('merge_long_00hr.bed', 'merge_long_24hr.bed')		1	ISG locus
consensus_peak_230	Tb927_05_v5.1	182564	182885	('merge_long_00hr.bed', 'merge_long_01hr.bed', 'merge_long_03hr.bed', 'merge_long_24hr.bed')		1	ISG locus
consensus_peak_240	Tb927_05_v5.1	550191	550433	('merge_long_00hr.bed',)		0
consensus_peak_256	Tb927_05_v5.1	1399459	1399697	('merge_long_00hr.bed',)		0
consensus_peak_257	Tb927_05_v5.1	1405720	1406386	('merge_long_00hr.bed',)		0
consensus_peak_282	Tb927_06_v5.1	89265	90184	('merge_long_00hr.bed', 'merge_long_01hr.bed')		1	GRESAG, LPP locus
consensus_peak_289	Tb927_06_v5.1	127690	129739	('merge_long_00hr.bed',)		0
consensus_peak_293	Tb927_06_v5.1	135921	136207	('merge_long_00hr.bed',)		0
consensus_peak_302	Tb927_06_v5.1	162298	162689	('merge_long_00hr.bed',)		0
consensus_peak_303	Tb927_06_v5.1	180330	180672	('merge_long_00hr.bed',)		0
consensus_peak_304	Tb927_06_v5.1	182627	182945	('merge_long_00hr.bed', 'merge_long_01hr.bed')		0
consensus_peak_306	Tb927_06_v5.1	200209	200605	('merge_long_00hr.bed',)		0
consensus_peak_308	Tb927_06_v5.1	226047	227425	('merge_long_00hr.bed', 'merge_long_01hr.bed', 'merge_long_03hr.bed', 'merge_long_24hr.bed')		1	GPEET locus
consensus_peak_313	Tb927_06_v5.1	316453	317053	('merge_long_00hr.bed',)		0
consensus_peak_314	Tb927_06_v5.1	331718	332656	('merge_long_00hr.bed', 'merge_long_01hr.bed')		0
consensus_peak_316	Tb927_06_v5.1	334286	335717	('merge_long_00hr.bed', 'merge_long_24hr.bed')		0
consensus_peak_343	Tb927_07_v5.1	723837	723954	('merge_long_00hr.bed',)		1	various genes, including H2A
consensus_peak_367	Tb927_07_v5.1	2193282	2193612	('merge_long_00hr.bed', 'merge_long_24hr.bed')		0
consensus_peak_386	Tb927_08_v5.1	1037100	1037687	('merge_long_00hr.bed',)		0
consensus_peak_387	Tb927_08_v5.1	1039787	1040124	('merge_long_00hr.bed', 'merge_long_24hr.bed')		0
consensus_peak_388	Tb927_08_v5.1	1166341	1166555	('merge_long_00hr.bed',)		0
consensus_peak_401	Tb927_08_v5.1	2004313	2004568	('merge_long_00hr.bed', 'merge_long_24hr.bed')		1	various genes
consensus_peak_441	Tb927_09_v5.1	2336761	2337338	('merge_long_00hr.bed', 'merge_long_24hr.bed')		0
consensus_peak_489	Tb927_10_v5.1	62500	62843	('merge_long_00hr.bed', 'merge_long_24hr.bed')		0
consensus_peak_520	Tb927_10_v5.1	2509734	2510466	('merge_long_00hr.bed', 'merge_long_01hr.bed', 'merge_long_03hr.bed', 'merge_long_24hr.bed')		2	EP/PAG locus
consensus_peak_521	Tb927_10_v5.1	2511779	2513727	('merge_long_00hr.bed', 'merge_long_01hr.bed', 'merge_long_03hr.bed', 'merge_long_24hr.bed')		2	EP/PAG locus
consensus_peak_523	Tb927_10_v5.1	2516609	2518191	('merge_long_00hr.bed', 'merge_long_01hr.bed', 'merge_long_03hr.bed', 'merge_long_24hr.bed')		2	EP/PAG locus
consensus_peak_547	Tb927_11_v5.1	448853	449100	('merge_long_00hr.bed', 'merge_long_01hr.bed')		0
consensus_peak_581	Tb927_11_v5.1	3519106	3520337	('merge_long_00hr.bed',)		0
consensus_peak_70	Tb927_02_v5.1	39960	40325	('merge_long_00hr.bed', 'merge_long_24hr.bed')		0
