## Supplemental Table 3 for "Genomic occupancy of the bromodomain protein Bdf3 is dynamic during differentiation of African trypanosomes from bloodstream to procyclic forms"

### Sheet: peaks_disappeared_two_consec_no
name	chromosome	start	stop	times not present		Notes 0 not convincing, 1 maybe, 2 convincing
consensus_peak_1	Tb927_01_v5.1	7597	7944	('merge_long_01hr.bed', 'merge_long_03hr.bed', 'merge_long_24hr.bed', 'merge_long_76hr.bed')		0
consensus_peak_124	Tb927_02_v5.1	83945	84473	('merge_long_01hr.bed', 'merge_long_03hr.bed', 'merge_long_24hr.bed', 'merge_long_76hr.bed')		0
consensus_peak_125	Tb927_02_v5.1	86059	86471	('merge_long_24hr.bed', 'merge_long_76hr.bed')		0
consensus_peak_156	Tb927_02_v5.1	167283	169716	('merge_long_24hr.bed', 'merge_long_76hr.bed')		0
consensus_peak_169	Tb927_02_v5.1	196283	196698	('merge_long_24hr.bed', 'merge_long_76hr.bed')		0
consensus_peak_174	Tb927_02_v5.1	208176	208620	('merge_long_01hr.bed', 'merge_long_03hr.bed', 'merge_long_24hr.bed', 'merge_long_76hr.bed')		0
consensus_peak_265	Tb927_04_v5.1	30725	31310	('merge_long_01hr.bed', 'merge_long_03hr.bed', 'merge_long_24hr.bed', 'merge_long_76hr.bed')		0
consensus_peak_266	Tb927_04_v5.1	32376	32535	('merge_long_01hr.bed', 'merge_long_03hr.bed', 'merge_long_24hr.bed', 'merge_long_76hr.bed')		0
consensus_peak_300	Tb927_05_v5.1	28575	30307	('merge_long_24hr.bed', 'merge_long_76hr.bed')		1	VSG locus
consensus_peak_317	Tb927_05_v5.1	122903	123654	('merge_long_01hr.bed', 'merge_long_03hr.bed', 'merge_long_24hr.bed', 'merge_long_76hr.bed')		0
consensus_peak_319	Tb927_05_v5.1	124846	126140	('merge_long_01hr.bed', 'merge_long_03hr.bed', 'merge_long_24hr.bed', 'merge_long_76hr.bed')		0
consensus_peak_326	Tb927_05_v5.1	156433	156486	('merge_long_01hr.bed', 'merge_long_03hr.bed', 'merge_long_24hr.bed')		0
consensus_peak_4	Tb927_01_v5.1	58688	59020	('merge_long_01hr.bed', 'merge_long_03hr.bed', 'merge_long_24hr.bed', 'merge_long_76hr.bed')		0
consensus_peak_406	Tb927_06_v5.1	310774	311000	('merge_long_01hr.bed', 'merge_long_03hr.bed', 'merge_long_24hr.bed')		0
consensus_peak_422	Tb927_06_v5.1	1435995	1437591	('merge_long_03hr.bed', 'merge_long_24hr.bed', 'merge_long_76hr.bed')		0
consensus_peak_455	Tb927_07_v5.1	1314189	1314505	('merge_long_01hr.bed', 'merge_long_24hr.bed', 'merge_long_76hr.bed')		0
consensus_peak_461	Tb927_07_v5.1	1798385	1798468	('merge_long_01hr.bed', 'merge_long_03hr.bed', 'merge_long_24hr.bed', 'merge_long_76hr.bed')		0
consensus_peak_470	Tb927_07_v5.1	1964202	1964402	('merge_long_01hr.bed', 'merge_long_03hr.bed', 'merge_long_24hr.bed', 'merge_long_76hr.bed')		0
consensus_peak_477	Tb927_07_v5.1	2149998	2150265	('merge_long_24hr.bed', 'merge_long_76hr.bed')		0
consensus_peak_507	Tb927_08_v5.1	1446970	1447146	('merge_long_24hr.bed', 'merge_long_76hr.bed')		0
consensus_peak_538	Tb927_09_v5.1	182510	183094	('merge_long_24hr.bed', 'merge_long_76hr.bed')		0
consensus_peak_739	Tb927_11_v5.1	4828266	4828359	('merge_long_01hr.bed', 'merge_long_03hr.bed', 'merge_long_24hr.bed', 'merge_long_76hr.bed')		0
consensus_peak_81	Tb927_01_v5.1	776111	776300	('merge_long_01hr.bed', 'merge_long_03hr.bed', 'merge_long_24hr.bed', 'merge_long_76hr.bed')		1	closest gene ESAG
